# Cathepsin Z is a conserved susceptibility factor underlying tuberculosis severity

**DOI:** 10.1101/2025.04.01.644622

**Authors:** Rachel K. Meade, Oyindamola O. Adefisayo, Marco T. P. Gontijo, Summer J. Harris, Charlie J. Pyle, Kaley M. Wilburn, Alwyn M. V. Ecker, Erika J. Hughes, Paloma D. Garcia, Joshua Ivie, Michael L. McHenry, Penelope H. Benchek, Harriet Mayanja-Kizza, Jadee L. Neff, Dennis C. Ko, Jason E. Stout, Catherine M. Stein, Thomas R. Hawn, David M. Tobin, Clare M. Smith

## Abstract

Tuberculosis (TB) outcomes vary widely, from asymptomatic infection to mortality, yet most animal models do not recapitulate human phenotypic and genotypic variation. The genetically diverse Collaborative Cross mouse panel models distinct facets of TB disease that occur in humans and allows identification of genomic loci underlying clinical outcomes. We previously mapped a TB susceptibility locus on mouse chromosome 2. Here, we identify cathepsin Z (*Ctsz*) as a lead candidate underlying this TB susceptibility and show that *Ctsz* ablation leads to increased bacterial burden, CXCL1 overproduction, and decreased survival in mice. *Ctsz* disturbance within murine macrophages enhances production of CXCL1, a known biomarker of TB severity. From a Ugandan household contact study, we identify significant associations between *CTSZ* variants and TB disease severity. Finally, we examine patient-derived TB granulomas and report CTSZ localization within granuloma-associated macrophages, placing human CTSZ at the host-pathogen interface. These findings implicate a conserved CTSZ-CXCL1 axis in humans and genetically diverse mice that mediates TB disease severity.
