## Supplemental Table 1 for "Cathepsin Z is a conserved susceptibility factor underlying tuberculosis severity"

### Sheet: Table S1
rsID	CHR	BP (build 38)	Effect Allele	Other Allele	P (Meta)	β (Meta)	Cohort 1 MAF (MegaX)	Cohort 2 MAF (Omni)
rs73297208	chr20	58990232	A	G	0.003179	-0.7997	0.14	0.089
rs73297211	chr20	58990724	C	T	0.003179	-0.7997	0.14	0.089
rs163782	chr20	58990888	G	C	0.8987	-0.0271	0.14	0.2
rs73297212	chr20	58991107	A	G	0.003179	-0.7997	0.14	0.089
rs140383965	chr20	58991473	AT	A	0.008837	-0.6965	0.14	0.089
rs149265	chr20	58991582	T	C	0.122	0.2652	0.45	0.47
rs73297215	chr20	58991594	G	A	0.008837	-0.6965	0.14	0.089
rs73297217	chr20	58991725	C	T	0.008837	-0.6965	0.14	0.089
rs184673	chr20	58992488	A	G	0.7097	0.0987	0.084	0.14
rs163783	chr20	58992675	A	C	0.7557	-0.0649	0.14	0.22
rs371549496	chr20	58992848	C	CA	0.05858	0.3716	0.17	0.34
rs59543758	chr20	58994289	T	C	0.006128	-0.7025	0.17	0.089
rs374709307	chr20	58994562	C	CA	0.7366	-0.0557	0.38	0.46
rs7341	chr20	58994761	T	G	0.04533	-0.4757	0.13	0.14
rs3182973	chr20	58994883	G	A	0.07774	0.5893	0.07	0.073
rs111278153	chr20	58994955	C	G	0.002756	-0.8158	0.15	0.07
rs10369	chr20	58995401	T	C	0.142	0.328	0.12	0.21
rs13720	chr20	58995513	G	A	0.8062	0.0666	0.077	0.14
rs3787492	chr20	58995799	A	G	0.434	0.1411	0.25	0.28
rs150409478	chr20	58995837	C	CT	0.3696	-0.2935	0.05	0.095
rs9760	chr20	58996708	A	G	0.9048	0.0225	0.28	0.28
rs62639970	chr20	58996763	C	G	0.4942	-0.2455	0.05	0.064
rs116526567	chr20	58996969	T	C	0.004741	0.8065	0.054	0.13
rs10582096	chr20	58997161	CAAA	C	0.9157	0.0183	0.46	0.4
rs417847	chr20	58997559	C	T	0.6889	0.078	0.2	0.27
rs2295357	chr20	58997784	T	G	0.741	0.0819	0.18	0.1
rs57865387	chr20	58997917	C	T	0.2582	-0.4136	0.05	0.059
rs139145965	chr20	58998541	T	C	0.741	0.0819	0.18	0.1
rs148092871	chr20	58998546	CAAAA	C	0.2614	-0.2535	0.18	0.16
rs343831	chr20	58998556	A	G	0.1452	-0.253	0.42	0.4
rs163786	chr20	58998800	T	C	0.5573	0.1162	0.21	0.27
rs163787	chr20	58999408	A	G	0.8647	0.0465	0.074	0.14
rs163788	chr20	58999423	G	C	0.9028	-0.0212	0.29	0.39
rs235200	chr20	58999508	A	G	0.1637	0.2489	0.34	0.4
rs6070690	chr20	58999761	C	G	0.2034	0.2912	0.19	0.14
rs2099001	chr20	58999786	G	A	0.3919	0.1704	0.27	0.22
rs189356	chr20	58999796	A	G	0.3454	0.1635	0.41	0.41
rs235202	chr20	58999904	C	G	0.6577	-0.0764	0.49	0.45
rs140296668	chr20	59000026	A	G	0.003356	-0.8374	0.15	0.047
rs13045590	chr20	59000047	T	C	0.1296	0.2945	0.24	0.21
rs28641769	chr20	59000081	A	C	0.4482	0.1397	0.28	0.3
rs163789	chr20	59000226	A	G	0.05921	-0.3709	0.25	0.21
rs163790	chr20	59000539	C	T	0.8658	0.0294	0.33	0.35
rs575057726	chr20	59000828	A	ATT	0.1459	-0.2501	0.43	0.37
rs163791	chr20	59001119	G	A	0.01552	-0.457	0.27	0.24
rs191490	chr20	59001125	A	G	0.9504	-0.0173	0.064	0.14
rs163792	chr20	59001292	A	C	0.6579	0.0847	0.23	0.31
rs113592645	chr20	59001340	T	C	0.0001814	-1.0036	0.18	0.061
rs13037079	chr20	59001826	A	G	0.3376	0.1755	0.27	0.31
rs8120779	chr20	59001977	G	T	0.0003942	-0.8671	0.18	0.095
rs163793	chr20	59002061	G	A	0.6579	0.0847	0.23	0.31
rs3787490	chr20	59002132	G	A	0.4943	0.1256	0.26	0.3
rs163794	chr20	59002175	T	C	0.4198	0.157	0.22	0.29
rs163796	chr20	59002512	A	G	0.2172	0.2241	0.29	0.29
rs111630627	chr20	59002589	G	A	0.0003077	-0.9268	0.18	0.075
rs13043238	chr20	59002666	C	T	0.5192	0.1204	0.24	0.3
rs138964736	chr20	59002671	ACTTTG	A	0.0003077	-0.9268	0.18	0.075
rs163797	chr20	59002805	T	C	0.4652	-0.1314	0.35	0.31
rs76687632	chr20	59002905	G	A	0.0003077	-0.9268	0.18	0.075
rs163799	chr20	59003192	T	C	0.8132	-0.0469	0.21	0.26
rs56352943	chr20	59003365	G	A	0.08172	0.312	0.27	0.31
rs163802	chr20	59003797	C	G	0.3774	-0.2643	0.077	0.11
rs114346990	chr20	59004044	G	C	0.03728	0.5593	0.057	0.16
rs151335	chr20	59004895	A	G	0.2388	0.2198	0.27	0.33
rs236729	chr20	59004920	C	T	0.4155	0.1563	0.22	0.24
rs191133799	chr20	59007159	T	G	0.002223	-0.7792	0.22	0.053
rs71181993	chr20	59007230	CCGGCCT	C	0.5966	0.1007	0.26	0.34
rs151343	chr20	59008243	G	C	0.4521	0.1383	0.27	0.35
rs2122807792	chr20	59008481	C	G	0.3497	-0.1747	0.43	0.23
rs144567002	chr20	59008576	T	TATAGGAGCTGGG	0.4521	0.1388	0.27	0.36
rs2122807839	chr20	59008578	T	C	0.02105	0.3989	0.35	0.5
rs2122808032	chr20	59009531	CT	C	0.7742	0.0534	0.2	0.34
rs108728	chr20	59009628	T	C	0.412	0.151	0.27	0.35
rs108727	chr20	59009835	C	T	0.5766	0.1014	0.28	0.37
rs151344	chr20	59010246	G	A	0.3154	0.1844	0.27	0.36
rs2122808222	chr20	59010734	T	C	0.5425	0.1124	0.25	0.35
rs2122808356	chr20	59011058	G	A	0.9936	0.0022	0.11	0.089
rs2122808380	chr20	59011319	G	A	0.08165	0.5412	0.074	0.084
rs151345	chr20	59011794	C	G	0.2854	0.1907	0.3	0.37
rs151336	chr20	59011898	T	G	0.4499	0.1436	0.2	0.33
rs151346	chr20	59011985	A	C	0.4585	0.1348	0.28	0.36
